# Transcription factors interact with RNA to regulate genes

**DOI:** 10.1101/2022.09.27.509776

**Authors:** Ozgur Oksuz, Jonathan E Henninger, Robert Warneford-Thomson, Ming M Zheng, Hailey Erb, Kalon J Overholt, Susana Wilson Hawken, Salman F Banani, Richard Lauman, Adrienne Vancura, Anne L Robertson, Nancy M Hannett, Tong I Lee, Leonard I. Zon, Roberto Bonasio, Richard A. Young

## Abstract

Transcription factors (TFs) orchestrate the gene expression programs that define each cell’s identity. The canonical TF accomplishes this with two domains, one that binds specific DNA sequences and the other that binds protein coactivators or corepressors. We find that at least half of TFs also bind RNA, doing so through a previously unrecognized domain with sequence and functional features analogous to the arginine-rich motif of the HIV transcriptional activator Tat. RNA-binding contributes to TF function by promoting the dynamic association between DNA, RNA and TF on chromatin. TF-RNA interactions are a conserved feature essential for vertebrate development and disrupted in disease. We propose that the ability to bind DNA, RNA and protein is a general property of many TFs and is fundamental to their gene regulatory function.
