## Supplementary material for "Transcription factors interact with RNA to regulate genes": Table S1

### Sheet: Peptide sequences
Peptide	Sequence	Peptide Length
HIV Tat ARM	GISYGRKKRRQRRRAHQ	17
KLF4-ARM-WT	PKPKRGRRSWPRKRTA	16
KLF4-ARM-R/K>A	PAPAAGAASWPAAATA	16
SOX2-ARM-WT	YKYRPRRKTKTLMKKDKY	18
SOX2-ARM-R/K>A	YAYAPAAATATLMAADAY	18
GATA2-ARM-WT	TRNRKMSNKSKKSKKG	16
GATA2-ARM-R/K>A	TANAAMSNASAASAAG	16
HIV Tat ARM R52A	GISYGRKKARQRRRAHQ	17
ESR1-ARM-WT	GIRKDRRGGRMLKHKRQRDD	20
ESR1-ARM-R269C	GIRKDRRGGRMLKHKCQRDD	20

### Sheet: RNA sequences
RNA	Sequence	Notes
Pou5f1 eRNA	GGCCTAGACAGCACTCTCCACCACAGTTCAAGTATGCCTGCAGCCCAGCAGTCCTGTCTGTATTCAATACCAACCTTGTCTTATGGATTGTGATTTCTCTTTTGGTGACTCACTGGCCAGGACAAGAGACATATTCTGAGTCCTTTAACTGCCTAGTGACTGGCTTTGCAACCAGGTTAGCCCTAAGCGTGCCTAGAGTATAATACAGTCCTTAACAGCAACTTTGTCTGAAGTCCCAAGTCTTCTTAGAACTAGCTTGAAACAGATGTGCCCTAGCCTGGTCCCGAGCTGTGAGCCTGGTGGCCCTGGAGATGGGACAGCAGACCTGTTGGCTCATCTGATCCAGTTTCTTGCCTCCTGGGTCTTAGAAAATCATCAGACTAACTTTTGGGTTTGATT…
Pou5f1 pRNA	TAGGTGAGCCGTCTTTCCACCAGGCCCCCGGCTCGGGGTGCCCACCTTCCCCATGGCTGGACACCTGGCTTCAGACTTCGCCTTCTCACCCCCACCAGGTGGGGGTGATGGGTCAGCAGGGCTGGAGCCGGGCTGGGTGGATCCTCGAACCTGGCTAAGCTTCCAAGGGCCTCCAGGTGGGCCTGGAATCGGACCAGGCTCAGAGGTATTGGGGATCTCCCCATGTCCGCCCGCATACGAGTTCTGCGGAGGGATGGCATACTGTGGACCTCAGGTTGGACTGGGCCTAGTCCCCCAAGTTGGCGTGGAGACTTTGCAGCCTGAGGGCCAGGCAGGAGCACGAGTGGAAAGCAACTCAGAGGGAACCTCCTCTGAGCCCTGTGCCGACCGCCCCAATGC…
7SK RNA	GGATGTGAGGGCGATCTGGCTGCGACATCTGTCACCCCATTGATCGCCAGGGTTGATTCGGCTGATCTGGCTGGCTAGGCGGGTGTCCCCTTCCTCCCTCACCGCTCCATGTGCGTCCCTCCCGAAGCTGCGCGCTCGGTCGAAGAGGACGACCATCCCCGATAGAGGAGGACCGGTCTTCGGTCAAGGGTATACGAGTAGCTGCGCTCCCCTGCTAGAACCTCCAAACAAGCTCTCAAGGTCCATTTGTAGGAGAACGTAGGGTAGTCAAGCTTCCAAGACTCCAGACACATCCAAATGAGGCGCTGCATGTGGCAGTCTGCCTTTCTTT
Random RNA	ATCACTCTGTTCCACATTGTTATATCTGCCCATGCTCTTATCTGTACTACTCTAAGTCTC
Arid1a RNA	CUCUUCUCUCUUAAAAUGGCUGCCUGUCUG	Used for the EMSA in Figure S4

### Sheet: Gblock sequences
Plasmid ID	gBlock Sequence
pJH201_CBFH_NtermGFP_hsNANOG_WT	GGTTCTGCCGCAGGTggatccggtATGAGTGTGGATCCAGCTTGTCCCCAAAGCTTGCCTTGCTTTGAAGCATCCGACTGTAAAGAATCTTCACCTATGCCTGTGATTTGTGGGCCTGAAGAAAACTATCCATCCTTGCAAATGTCTTCTGCTGAGATGCCTCACACGGAGACTGTCTCTCCTCTTCCTTCCTCCATGGATCTGCTTATTCAGGACAGCCCTGATTCTTCCACCAGTCCCAAAGGCAAACAACCCACTTCTGCAGAGAAGAGTGTCGCAAAAAAGGAAGACAAGGTCCCGGTCAAGAAACAGAAGACCAGAACTGTGTTCTCTTCCACCCAGCTGTGTGTACTCAATGATAGATTTCAGAGACAGAAATACCTCAGCCTCCAGCAGATG…
pJH203_CBFH_NtermGFP_hsRARA_WT	GGTTCTGCCGCAGGTggatccggtATGGCCAGCAACAGCAGCTCCTGCCCGACACCTGGGGGCGGGCACCTCAATGGGTACCCGGTGCCTCCCTACGCCTTCTTCTTCCCCCCTATGCTGGGTGGACTCTCCCCGCCAGGCGCTCTGACCACTCTCCAGCACCAGCTTCCAGTTAGTGGATATAGCACACCATCCCCAGCCACCATTGAGACCCAGAGCAGCAGTTCTGAAGAGATAGTGCCCAGCCCTCCCTCGCCACCCCCTCTACCCCGCATCTACAAGCCTTGCTTTGTCTGTCAGGACAAGTCCTCAGGCTACCACTATGGGGTCAGCGCCTGTGAGGGCTGCAAGGGCTTCTTCCGCCGCAGCATCCAGAAGAACATGGTGTACACGTGTCAC…
pJH205_CBFH_NtermGFP_hsCTCF_WT	GGTTCTGCCGCAGGTggatccggtATGGAAGGTGATGCAGTCGAAGCCATTGTGGAGGAGTCCGAAACTTTTATTAAAGGAAAGGAGAGAAAGACTTACCAGAGACGCCGGGAAGGGGGCCAGGAAGAAGATGCCTGCCACTTACCCCAGAACCAGACGGATGGGGGTGAGGTGGTCCAGGATGTCAACAGCAGTGTACAGATGGTGATGATGGAACAGCTGGACCCCACCCTTCTTCAGATGAAGACTGAAGTAATGGAGGGCACAGTGGCTCCAGAAGCAGAGGCTGCTGTGGACGATACCCAGATTATAACTTTACAGGTTGTAAATATGGAGGAACAGCCCATAAACATAGGAGAACTTCAGCTTGTTCAAGTACCTGTTCCTGTGACTGTACCT…
pJH199_CBFH_NtermGFP_hsOCT4_WT	GGTTCTGCCGCAGGTggatccggtATGGCGGGACACCTGGCTTCGGATTTCGCCTTCTCGCCCCCTCCAGGTGGTGGAGGTGATGGGCCAGGGGGGCCGGAGCCGGGCTGGGTTGATCCTCGGACCTGGCTAAGCTTCCAAGGCCCTCCTGGAGGGCCAGGAATCGGGCCGGGGGTTGGGCCAGGCTCTGAGGTGTGGGGGATTCCCCCATGCCCCCCGCCGTATGAGTTCTGTGGGGGGATGGCGTACTGTGGGCCCCAGGTTGGAGTGGGGCTAGTGCCCCAAGGCGGCTTGGAGACCTCTCAGCCTGAGGGCGAAGCAGGAGTCGGGGTGGAGAGCAACTCCGATGGGGCCTCCCCGGAGCCCTGCACCGTCACCCCTGGTGCCGTGAAGCTGGAG…
pJH200_CBFH_NtermGFP_hsMYC_WT	GGTTCTGCCGCAGGTggatccggtatgcccctcaacgttagcttcaccaacaggaactatgacctcgactacgactcggtgcagccgtatttctactgcgacgaggaggagaacttctaccagcagcagcagcagagcgagctgcagcccccggcgcccagcgaggatatctggaagaaattcgagctgctgcccaccccgcccctgtcccctagccgccgctccgggctctgctcgccctcctacgttgcggtcacacccttctcccttcggggagacaacgacggcggtggcgggagcttctccacggccgaccagctggagatggtgaccgagctgctgggaggagacatggtgaaccagagtttcatctgcgacccggacgacgagaccttcatc…
pJH204_CBFH_NtermGFP_hsP53_WT	GGTTCTGCCGCAGGTggatccggtATGGAGGAGCCGCAGTCAGATCCTAGCGTCGAGCCCCCTCTGAGTCAGGAAACATTTTCAGACCTATGGAAACTACTTCCTGAAAACAACGTTCTGTCCCCCTTGCCGTCCCAAGCAATGGATGATTTGATGCTGTCCCCGGACGATATTGAACAATGGTTCACTGAAGACCCAGGTCCAGATGAAGCTCCCAGAATGCCAGAGGCTGCTCCCCCCGTGGCCCCTGCACCAGCAGCTCCTACACCGGCGGCCCCTGCACCAGCCCCCTCCTGGCCCCTGTCATCTTCTGTCCCTTCCCAGAAAACCTACCAGGGCAGCTACGGTTTCCGTCTGGGCTTCTTGCATTCTGGGACAGCCAAGTCTGTGACTTGCACG…
pJH278_CBFH_CtermGFP_hsKLF4_WT	aaggacgatgatgacaagcccgggtccggatctggtATGGCTGTCAGCGACGCGCTGCTCCCATCTTTCTCCACGTTCGCGTCTGGCCCGGCGGGAAGGGAGAAGACACTGCGTCAAGCAGGTGCCCCGAATAACCGCTGGCGGGAGGAGCTCTCCCACATGAAGCGACTTCCCCCAGTGCTTCCCGGCCGCCCCTATGACCTGGCGGCGGCGACCGTGGCCACAGACCTGGAGAGCGGCGGAGCCGGTGCGGCTTGCGGCGGTAGCAACCTGGCGCCCCTACCTCGGAGAGAGACCGAGGAGTTCAACGATCTCCTGGACCTGGACTTTATTCTCTCCAATTCGCTGACCCATCCTCCGGAGTCAGTGGCCGCCACCGTGTCCTCGTCAGCGTCAGCC…
pJH202_CBFH_NtermGFP_hsESR1_WT	GGTTCTGCCGCAGGTggatccggtatgaccatgaccctccacaccaaagcatctgggatggccctactgcatcagatccaagggaacgagctggagcccctgaaccgtccgcagctcaagatccccctggagcggcccctgggcgaggtgtacctggacagcagcaagcccgccgtgtacaactaccccgagggcgccgcctacgagttcaacgccgcggccgccgccaacgcgcaggtctacggtcagaccggcctcccctacggccccgggtctgaggctgcggcgttcggctccaacggcctggggggtttccccccactcaacagcgtgtctccgagcccgctgatgctactgcacccgccgccgcagctgtcgcctttcctgcagccccacggc…
pJH087_CBFH_NtermGFP_hsYY1_WT	GGTTCTGCCGCAGGTggatccggtgcctcgggcgacaccctctacatcgccacggacggctcggagatgccggccgagatcgtggagctgcacgagatcgaggtggagaccatcccggtggagaccatcgagaccacagtggtgggcgaggaggaggaggaggacgacgacgacgaggacggcggcggtggcgaccacggcggcgggggcggccacgggcacgccggccaccaccaccaccaccatcaccaccaccaccacccgcccatgatcgctctgcagccgctggtcaccgacgacccgacccaggtgcaccaccaccaggaggtgatcctggtgcagacgcgcgaggaggtggtgggcggcgacgactcggacgggctgcgcgccgaggacggc…
pJH198_CBFH_NtermGFP_hsSOX2_WT	GGTTCTGCCGCAGGTggatccggtATGTACAACATGATGGAGACGGAGCTGAAGCCGCCGGGCCCGCAGCAAACTTCGGGGGGCGGCGGCGGCAACTCCACCGCGGCGGCGGCCGGCGGCAACCAGAAAAACAGCCCGGACCGCGTCAAGCGGCCCATGAATGCCTTCATGGTGTGGTCCCGCGGGCAGCGGCGCAAGATGGCCCAGGAGAACCCCAAGATGCACAACTCGGAGATCAGCAAGCGCCTGGGCGCCGAGTGGAAACTTTTGTCGGAGACGGAGAAGCGGCCGTTCATCGACGAGGCTAAGCGGCTGCGAGCGCTGCACATGAAGGAGCACCCGGATTATAAATACCGGCCCCGGCGGAAAACCAAGACGCTCATGAAGAAGGATAAGTAC…
pJH227_CBFH_NtermGFP_hsSTAT3_WT	GGTTCTGCCGCAGGTggatccggtATGGCCCAATGGAATCAGCTACAGCAGCTTGACACACGGTACCTGGAGCAGCTCCATCAGCTCTACAGTGACAGCTTCCCAATGGAGCTGCGGCAGTTTCTGGCCCCTTGGATTGAGAGTCAAGATTGGGCATATGCGGCCAGCAAAGAATCACATGCCACTTTGGTGTTTCATAATCTCCTGGGAGAGATTGACCAGCAGTATAGCCGCTTCCTGCAAGAGTCGAATGTTCTCTATCAGCACAATCTACGAAGAATCAAGCAGTTTCTTCAGAGCAGGTATCTTGAGAAGCCAATGGAGATTGCCCGGATTGTGGCCCGGTGCCTGTGGGAAGAATCACGCCTTCTACAGACTGCAGCCACTGCGGCCCAGCAA…
pJH247_CBFH_NtermGFP_hsGATA2_WT	GGTTCTGCCGCAGGTggatccggtATGGAGGTGGCGCCCGAGCAGCCGCGCTGGATGGCGCACCCGGCCGTGCTGAATGCGCAGCACCCCGACTCACACCACCCGGGCCTGGCGCACAACTACATGGAACCCGCGCAGCTGCTGCCTCCAGACGAGGTGGACGTCTTCTTCAATCACCTCGACTCGCAGGGCAACCCCTACTATGCCAACCCCGCTCACGCGCGGGCGCGCGTCTCCTACAGCCCCGCGCACGCCCGCCTGACCGGAGGCCAGATGTGCCGCCCACACTTGTTGCACAGCCCGGGTTTGCCCTGGCTGGACGGGGGCAAAGCAGCCCTCTCTGCCGCTGCGGCCCACCACCACAACCCCTGGACCGTGAGCCCCTTCTCCAAGACGCCA…
pJH226_CBFH_NtermGFP_hsSMAD3_WT	GGTTCTGCCGCAGGTggatccggtATGTCGTCCATCCTGCCTTTCACTCCCCCGATCGTGAAGCGCCTGCTGGGCTGGAAGAAGGGCGAGCAGAACGGGCAGGAGGAGAAATGGTGCGAGAAGGCGGTCAAGAGCCTGGTCAAGAAACTCAAGAAGACGGGGCAGCTGGACGAGCTGGAGAAGGCCATCACCACGCAGAACGTCAACACCAAGTGCATCACCATCCCCAGGTCCCTGGATGGCCGGTTGCAGGTGTCCCATCGGAAGGGGCTCCCTCATGTCATCTACTGCCGCCTGTGGCGATGGCCAGACCTGCACAGCCACCACGAGCTACGGGCCATGGAGCTGTGTGAGTTCGCCTTCAATATGAAGAAGGACGAGGTCTGCGTGAATCCCTAC…
pJH279_CBFH_CtermGFP_hsKLF4_ΔARM (aa 355-386)	aaggacgatgatgacaagcccgggtccggatctggtATGGCTGTCAGCGACGCGCTGCTCCCATCTTTCTCCACGTTCGCGTCTGGCCCGGCGGGAAGGGAGAAGACACTGCGTCAAGCAGGTGCCCCGAATAACCGCTGGCGGGAGGAGCTCTCCCACATGAAGCGACTTCCCCCAGTGCTTCCCGGCCGCCCCTATGACCTGGCGGCGGCGACCGTGGCCACAGACCTGGAGAGCGGCGGAGCCGGTGCGGCTTGCGGCGGTAGCAACCTGGCGCCCCTACCTCGGAGAGAGACCGAGGAGTTCAACGATCTCCTGGACCTGGACTTTATTCTCTCCAATTCGCTGACCCATCCTCCGGAGTCAGTGGCCGCCACCGTGTCCTCGTCAGCGTCAGCC…
pJH245_CBFH_NtermGFP_hsSOX2_ΔARM (aa 118-178)	GGTTCTGCCGCAGGTggatccggtATGTACAACATGATGGAGACGGAGCTGAAGCCGCCGGGCCCGCAGCAAACTTCGGGGGGCGGCGGCGGCAACTCCACCGCGGCGGCGGCCGGCGGCAACCAGAAAAACAGCCCGGACCGCGTCAAGCGGCCCATGAATGCCTTCATGGTGTGGTCCCGCGGGCAGCGGCGCAAGATGGCCCAGGAGAACCCCAAGATGCACAACTCGGAGATCAGCAAGCGCCTGGGCGCCGAGTGGAAACTTTTGTCGGAGACGGAGAAGCGGCCGTTCATCGACGAGGCTAAGCGGCTGCGAGCGCTGCACATGAAGGAGCACCCGGATTATAAATACCGGCCCCGGCGGAAAACCAAGGGCTACCCGCAGCACCCGGGCCTC…
pJH272_CBFH_NtermGFP_hsGATA2_ΔARM (aa 360-395)	GGTTCTGCCGCAGGTggatccggtATGGAGGTGGCGCCCGAGCAGCCGCGCTGGATGGCGCACCCGGCCGTGCTGAATGCGCAGCACCCCGACTCACACCACCCGGGCCTGGCGCACAACTACATGGAACCCGCGCAGCTGCTGCCTCCAGACGAGGTGGACGTCTTCTTCAATCACCTCGACTCGCAGGGCAACCCCTACTATGCCAACCCCGCTCACGCGCGGGCGCGCGTCTCCTACAGCCCCGCGCACGCCCGCCTGACCGGAGGCCAGATGTGCCGCCCACACTTGTTGCACAGCCCGGGTTTGCCCTGGCTGGACGGGGGCAAAGCAGCCCTCTCTGCCGCTGCGGCCCACCACCACAACCCCTGGACCGTGAGCCCCTTCTCCAAGACGCCA…
pJH308_PBFH_NtermHalo_hsKLF4_WT	GGTTCTGCCGCAGGTggatccggtATGGCTGTCAGCGACGCGCTGCTCCCATCTTTCTCCACGTTCGCGTCTGGCCCGGCGGGAAGGGAGAAGACACTGCGTCAAGCAGGTGCCCCGAATAACCGCTGGCGGGAGGAGCTCTCCCACATGAAGCGACTTCCCCCAGTGCTTCCCGGCCGCCCCTATGACCTGGCGGCGGCGACCGTGGCCACAGACCTGGAGAGCGGCGGAGCCGGTGCGGCTTGCGGCGGTAGCAACCTGGCGCCCCTACCTCGGAGAGAGACCGAGGAGTTCAACGATCTCCTGGACCTGGACTTTATTCTCTCCAATTCGCTGACCCATCCTCCGGAGTCAGTGGCCGCCACCGTGTCCTCGTCAGCGTCAGCCTCCTCTTCGTCG…
pJH309_PBFH_NtermHalo_hsKLF4_ΔARM (aa 355-386)	GGTTCTGCCGCAGGTggatccggtATGGCTGTCAGCGACGCGCTGCTCCCATCTTTCTCCACGTTCGCGTCTGGCCCGGCGGGAAGGGAGAAGACACTGCGTCAAGCAGGTGCCCCGAATAACCGCTGGCGGGAGGAGCTCTCCCACATGAAGCGACTTCCCCCAGTGCTTCCCGGCCGCCCCTATGACCTGGCGGCGGCGACCGTGGCCACAGACCTGGAGAGCGGCGGAGCCGGTGCGGCTTGCGGCGGTAGCAACCTGGCGCCCCTACCTCGGAGAGAGACCGAGGAGTTCAACGATCTCCTGGACCTGGACTTTATTCTCTCCAATTCGCTGACCCATCCTCCGGAGTCAGTGGCCGCCACCGTGTCCTCGTCAGCGTCAGCCTCCTCTTCGTCG…
pJH294_PBFH_NtermHalo_hsSOX2_WT	GGTTCTGCCGCAGGTggatccggtATGTACAACATGATGGAGACGGAGCTGAAGCCGCCGGGCCCGCAGCAAACTTCGGGGGGCGGCGGCGGCAACTCCACCGCGGCGGCGGCCGGCGGCAACCAGAAAAACAGCCCGGACCGCGTCAAGCGGCCCATGAATGCCTTCATGGTGTGGTCCCGCGGGCAGCGGCGCAAGATGGCCCAGGAGAACCCCAAGATGCACAACTCGGAGATCAGCAAGCGCCTGGGCGCCGAGTGGAAACTTTTGTCGGAGACGGAGAAGCGGCCGTTCATCGACGAGGCTAAGCGGCTGCGAGCGCTGCACATGAAGGAGCACCCGGATTATAAATACCGGCCCCGGCGGAAAACCAAGACGCTCATGAAGAAGGATAAGTAC…
pJH295_PBFH_NtermHalo_hsSOX2_ΔARM (aa 118-178)	GGTTCTGCCGCAGGTggatccggtATGTACAACATGATGGAGACGGAGCTGAAGCCGCCGGGCCCGCAGCAAACTTCGGGGGGCGGCGGCGGCAACTCCACCGCGGCGGCGGCCGGCGGCAACCAGAAAAACAGCCCGGACCGCGTCAAGCGGCCCATGAATGCCTTCATGGTGTGGTCCCGCGGGCAGCGGCGCAAGATGGCCCAGGAGAACCCCAAGATGCACAACTCGGAGATCAGCAAGCGCCTGGGCGCCGAGTGGAAACTTTTGTCGGAGACGGAGAAGCGGCCGTTCATCGACGAGGCTAAGCGGCTGCGAGCGCTGCACATGAAGGAGCACCCGGATTATAAATACCGGCCCCGGCGGAAAACCAAGGGCTACCCGCAGCACCCGGGCCTC…
pJH290_PBFH_NtermHalo_hsCTCF_WT	GGTTCTGCCGCAGGTggatccggtATGGAAGGTGATGCAGTCGAAGCCATTGTGGAGGAGTCCGAAACTTTTATTAAAGGAAAGGAGAGAAAGACTTACCAGAGACGCCGGGAAGGGGGCCAGGAAGAAGATGCCTGCCACTTACCCCAGAACCAGACGGATGGGGGTGAGGTGGTCCAGGATGTCAACAGCAGTGTACAGATGGTGATGATGGAACAGCTGGACCCCACCCTTCTTCAGATGAAGACTGAAGTAATGGAGGGCACAGTGGCTCCAGAAGCAGAGGCTGCTGTGGACGATACCCAGATTATAACTTTACAGGTTGTAAATATGGAGGAACAGCCCATAAACATAGGAGAACTTCAGCTTGTTCAAGTACCTGTTCCTGTGACTGTACCT…
pJH291_PBFH_NtermHalo_hsCTCF_ΔARM (aa 576-611)	GGTTCTGCCGCAGGTggatccggtATGGAAGGTGATGCAGTCGAAGCCATTGTGGAGGAGTCCGAAACTTTTATTAAAGGAAAGGAGAGAAAGACTTACCAGAGACGCCGGGAAGGGGGCCAGGAAGAAGATGCCTGCCACTTACCCCAGAACCAGACGGATGGGGGTGAGGTGGTCCAGGATGTCAACAGCAGTGTACAGATGGTGATGATGGAACAGCTGGACCCCACCCTTCTTCAGATGAAGACTGAAGTAATGGAGGGCACAGTGGCTCCAGAAGCAGAGGCTGCTGTGGACGATACCCAGATTATAACTTTACAGGTTGTAAATATGGAGGAACAGCCCATAAACATAGGAGAACTTCAGCTTGTTCAAGTACCTGTTCCTGTGACTGTACCT…
pJH325_HIV-LTR-LUC	tctgcgatctaagtaagctttggaagggctaatttggtcccaaaaaagacaagagatccttgatctgtggatctaccacacacaaggctacttccctgattggcagaactacacaccagggccagggatcagatatccactgacctttggatggtgcttcaagttagtaccagttgaaccagagcaagtagaagaggccaatgaaggagagaacaacagcttgttacaccctatgagccagcatgggatggaggacccggagggagaagtattagtgtggaagtttgacagcctcctagcatttcgtcacatggcccgagagctgcatccggagtactacaaagactgctgacatcgagctttctacaagggactttccgctggggactttccagggag…
pJH326_HIV-LTR-ΔTAR-LUC	tctgcgatctaagtaagctttggaagggctaatttggtcccaaaaaagacaagagatccttgatctgtggatctaccacacacaaggctacttccctgattggcagaactacacaccagggccagggatcagatatccactgacctttggatggtgcttcaagttagtaccagttgaaccagagcaagtagaagaggccaatgaaggagagaacaacagcttgttacaccctatgagccagcatgggatggaggacccggagggagaagtattagtgtggaagtttgacagcctcctagcatttcgtcacatggcccgagagctgcatccggagtactacaaagactgctgacatcgagctttctacaagggactttccgctggggactttccagggag…
pJH327_pcDNA3-HIV-tat-WT	tcactatagggagacccaagcttgcggccgccaccatggagccagtagatcctagactagagccctggaagcatccaggaagtcagcctaaaactgcttgtaccaattgctattgtaaaaagtgttgctttcattgccaagtttgtttcatgacaaaagccttaggcatctcctatggcaggaagaagcggagacagcgacgaagagctcatcagaacagtcagactcatcaagcttctctatcaaagcaacccacctcccaatcccgaggggacccgacaggcccgaaggaatagctcgagcatgcatctagagggccctat
pJH329_pcDNA3-HIV-tat-ARM>KLF4-BP	tcactatagggagacccaagcttgcggccgccaccatggagccagtagatcctagactagagccctggaagcatccaggaagtcagcctaaaactgcttgtaccaattgctattgtaaaaagtgttgctttcattgccaagtttgtttcatgacaaaagccttaggcatctcctatggcAAGCCAAAGAGGGGAAGACGATCGTGGCCCCGGAAAAGGgctcatcagaacagtcagactcatcaagcttctctatcaaagcaacccacctcccaatcccgaggggacccgacaggcccgaaggaatagctcgagcatgcatctagagggccctat
pJH330_pcDNA3-HIV-tat-ARM>SOX2-BP	tcactatagggagacccaagcttgcggccgccaccatggagccagtagatcctagactagagccctggaagcatccaggaagtcagcctaaaactgcttgtaccaattgctattgtaaaaagtgttgctttcattgccaagtttgtttcatgacaaaagccttaggcatctcctatggcCGGCCCCGGCGGAAAACCAAGACGCTCATGAAGAAGGATAAGgctcatcagaacagtcagactcatcaagcttctctatcaaagcaacccacctcccaatcccgaggggacccgacaggcccgaaggaatagctcgagcatgcatctagagggccctat
pJH361_pcDNA3-HIV-tat-ARM-R/KtoA	tcactatagggagacccaagcttgcggccgccaccatggagccagtagatcctagactagagccctggaagcatccaggaagtcagcctaaaactgcttgtaccaattgctattgtaaaaagtgttgctttcattgccaagtttgtttcatgacaaaagccttaggcatctcctatggcgccgctgccgctgcccaggctgccgccgctcatcagaacagtcagactcatcaagcttctctatcaaagcaacccacctcccaatcccgaggggacccgacaggcccgaaggaatagctcgagcatgcatctagagggccctat
pJH371_pcDNA3-HIV-tat-ARM-to-GATA2-peptide	tcactatagggagacccaagcttgcggccgccaccatggagccagtagatcctagactagagccctggaagcatccaggaagtcagcctaaaactgcttgtaccaattgctattgtaaaaagtgttgctttcattgccaagtttgtttcatgacaaaagccttaggcatctcctatggcCGGAACCGGAAGATGTCCAACAAGTCCAAGAAGAGCAAGAAAgctcatcagaacagtcagactcatcaagcttctctatcaaagcaacccacctcccaatcccgaggggacccgacaggcccgaaggaatagctcgagcatgcatctagagggccctat
pJH365_pcDNA3-HIV-tat-ARM-to-ESR1	tcactatagggagacccaagcttgcggccgccaccatggagccagtagatcctagactagagccctggaagcatccaggaagtcagcctaaaactgcttgtaccaattgctattgtaaaaagtgttgctttcattgccaagtttgtttcatgacaaaagccttaggcatctcctatggccgaaaagaccgaagaggagggagaatgttgaaacacaagcgccagagagctcatcagaacagtcagactcatcaagcttctctatcaaagcaacccacctcccaatcccgaggggacccgacaggcccgaaggaatagctcgagcatgcatctagagggccctat
pJH366_pcDNA3-HIV-tat-ARM-to-ESR1-R269C	tcactatagggagacccaagcttgcggccgccaccatggagccagtagatcctagactagagccctggaagcatccaggaagtcagcctaaaactgcttgtaccaattgctattgtaaaaagtgttgctttcattgccaagtttgtttcatgacaaaagccttaggcatctcctatggccgaaaagaccgaagaggagggagaatgttgaaacacaagtgtcagagagctcatcagaacagtcagactcatcaagcttctctatcaaagcaacccacctcccaatcccgaggggacccgacaggcccgaaggaatagctcgagcatgcatctagagggccctat

### Sheet: Oligo sequences
Oligo ID	Sequence	Notes
KR298_fp-cy5-SOX2-motif-F	/5Cy5/CGCGCCATTGTGCCCGGGT
KR297_fp-NL-SOX2-motif-R	ACCCGGGCACAATGGCGCG
KR294_fp-cy5-KLF4-1X-motif-F	/5Cy5/AGGGGGTGTGCCCGCCAGGAGGGGTGGGTC
KR279_KLF4-1X-motif-R	GACCCACCCCTCCTGGCGGGCACACCCCCT
JH440_trx_T7_prom	TAATACGACTCACTATAGGG
JH441_trx_SP6_prom	ATTTAGGTGACACTATAGAA
KR290_DNA_F	AGGATTCTAATTTCGATCA	Used for the EMSA in Figure S4
KR291_DNA_R	TGATCGAAATTAGAATCCT	Used for the EMSA in Figure S4
